# Initiation of organ maturation and fruit ripening in grapevine is controlled by the CARPO-NAC transcription factor

**DOI:** 10.1101/2021.11.13.468481

**Authors:** Erica D’Incà, Chiara Foresti, Luis Orduña, Alessandra Amato, Elodie Vandelle, Antonio Santiago, Alessandro Botton, Stefano Cazzaniga, Edoardo Bertini, Mario Pezzotti, James Giovannoni, Julia Vrebalov, José Tomás Matus, Giovanni Battista Tornielli, Sara Zenoni

## Abstract

Grapevine is a woody temperate perennial plant and one of the most important fruit crops with global relevance in both the fresh fruit and winemaking industries. Unfortunately, global warming is affecting viticulture by altering developmental transitions and fruit maturation processes. In this context, uncovering the molecular mechanisms controlling the onset and progression of ripening could prove essential to maintain high-quality grapes and wines. Through a deep inspection of previously published transcriptomic data we identified the NAC family member *VviCARPO* (Controlled Adjustment of Ripening and maturation of Plant Organs) as a key regulator of grapevine maturation whose induction precedes the expression of well-known ripening associated genes. We explored VviCARPO binding landscapes through DAP-seq and overlapped its bound genes with transcriptomics datasets from stable and transient VviCARPO overexpressing grapevine plants to define a set of high-confidence targets. Among these, we identified key molecular ripening markers. Physiological, metabolic and promoter activation analyses showed that VviCARPO induces chlorophyll degradation and anthocyanin accumulation through the up-regulation of *VviSGR1* and *VviMYBA1*, respectively, with the latter being up-regulated through a VviCARPO-VviNAC03 regulatory complex. Despite showing a closer phylogenetic relationship to senescent-related AtNAP homologues, *VviCARPO* complemented the *nor* mutant phenotype in tomato, suggesting it may have acquired a dual role as an orchestrator of both ripening- and senescence-related processes. Our data supports CARPO as a master regulator of the grapevine vegetative-to-mature phase organ transition and therefore an essential target for insuring fruit quality and environmental resilience.

**SIGNIFICANT STATEMENT:** CARPO is a grape NAC transcription factor central to fruit ripening and tissue senescence. This regulator influences multiple biological pathways common to both processes including cell wall metabolism, chlorophyll degradation, pigment production and hormone synthesis/signaling through regulation of their key genes. As various external stresses and changing climatic conditions influence vegetative growth and berry ripening, *CARPO* could prove a useful genetic and breeding target towards maintaining necessary crop performance and fruit-quality characteristics.
