## Supplemental Dataset S4 for "Initiation of organ maturation and fruit ripening in grapevine is controlled by the CARPO-NAC transcription factor"

### Sheet: Dataset S4
Dataset S4: Differentially expressed genes in transient overexpressing CARPO transgenic plants.
Gene ID	FC	Functional annotation
VIT_05s0049g00800	5.81	Unknown protein
VIT_02s0025g04660	5.74	Senescence-inducible chloroplast stay-green protein 1
VIT_05s0049g00840	5.54	No hit
VIT_06s0004g07230	3.45	Indole-3-acetate beta-glucosyltransferase
VIT_15s0046g00490	3.12	Wax synthase
VIT_08s0007g03870	2.8	Phytosulfokines PSK1
VIT_11s0037g00940	2.7	No hit
VIT_02s0025g00280	2.68	Heat shock protein 90-1
VIT_08s0007g07670	2.6	NAC domain-containing protein (VvNAC60)
VIT_15s0046g00150	2.59	DOF affecting germination 1
VIT_19s0085g00600	2.53	Glyceraldehyde-3-phosphate dehydrogenase, cytosolic
VIT_01s0011g05910	2.51	S-adenosyl-L-methionine:salicylic acid carboxyl methyltransferase
VIT_02s0025g04860	2.43	CYP76B1
VIT_06s0009g00530	2.42	ABC transporter G member 7
VIT_02s0033g00510	2.4	PBS1 (avrPphB susceptible 1)
VIT_18s0041g01030	2.39	Non-symbiotic hemoglobin class 1
VIT_18s0072g01220	2.37	ABC Transporter (VvWBC28 - VvABCG28)
VIT_01s0011g03670	2.37	Bifunctional nuclease
VIT_00s0531g00060	2.35	Cellulose synthase CSLE1
VIT_01s0011g05680	2.28	Unknown protein
VIT_13s0156g00590	2.23	S-receptor kinase
VIT_02s0087g00930	2.21	(9,10) (9`,10`) cleavage dioxygenase (CCD4) (VvCCD4b)
VIT_18s0001g06670	2.19	Ring-H2 finger protein ATL1N
VIT_13s0064g01480	2.18	Lipoxygenase LOX1
VIT_15s0048g02750	2.18	Unknown
VIT_19s0014g00680	2.17	RKF1 (receptor-like kinase in flowers 1)
VIT_18s0001g09910	2.17	L-asparaginase
VIT_14s0219g00040	2.14	Zinc finger (C3HC4-type ring finger)
VIT_13s0106g00200	2.13	Unknown
VIT_13s0019g03910	2.13	Unknown
VIT_05s0020g00100	2.11	RAN GTPASE-activating protein 1
VIT_07s0005g06650	2.1	Molecular chaperone DnaK
VIT_11s0037g00510	2.1	Heat shock protein 70
VIT_05s0051g00010	2.09	Beta-amylase 1
VIT_00s2376g00010	2.08	NADH dehydrogenase, putative
VIT_05s0020g05060	2.07	Cellulose synthase CSLG2
VIT_04s0008g01260	2.06	Zinc transporter ZIP4
VIT_13s0064g01500	2.06	Lipoxygenase
VIT_01s0011g05900	2.04	Jasmonate O-methyltransferase
VIT_01s0011g05920	2.04	S-adenosyl-L-methionine:salicylic acid carboxyl methyltransferase
VIT_07s0005g00430	2.04	Pyruvate kinase
VIT_16s0022g00350	2.02	Receptor protein kinase
VIT_05s0094g01010	2.02	Indole-3-acetate beta-glucosyltransferase
VIT_15s0048g01200	2	Subtilisin serine endopeptidase (XSP1)
VIT_19s0015g00420	1.99	Phosphoenolpyruvate carboxylase.
VIT_18s0075g00550	1.98	RuvB DNA helicase protein
VIT_07s0095g00580	1.97	Pol polyprotein
VIT_05s0094g01260	1.97	Allyl alcohol dehydrogenase
VIT_12s0142g00530	1.96	Gamma-glutamyltranspeptidase
VIT_10s0003g02410	1.95	SRG1 (senescence-related gene 1) oxidoreductase
VIT_11s0037g00950	1.93	S-adenosylmethionine decarboxylase proenzyme
VIT_11s0037g00590	1.92	Anthranilate N-hydroxycinnamoyl/benzoyltransferase
VIT_04s0008g04170	1.92	Unknown
VIT_00s0477g00030	1.91	MATE efflux family protein ripening responsive
VIT_15s0107g00370	1.9	Unknown
VIT_18s0001g12450	1.9	No hit
VIT_03s0038g02970	1.9	Ataxia telangiectasia and Rad3 related
VIT_00s0772g00010	1.9	Protein kinase
VIT_06s0004g08470	1.89	BLH7 (BELL1-like homeodomain 7)
VIT_07s0005g00440	1.89	Pyruvate kinase
VIT_05s0029g00230	1.88	Metal transporter Nramp2
VIT_17s0000g09660	1.88	No hit
VIT_00s2249g00010	1.88	GLABRA2 expression modulator
VIT_10s0003g05690	1.88	Ribulose bisphosphate carboxylase, large chain
VIT_16s0013g02050	1.87	MIM (hypersensitive to MMS, irradiation and MMC)
VIT_19s0015g00410	1.86	Phosphoenolpyruvate carboxylase.
VIT_05s0029g01230	1.86	Unknown protein
VIT_08s0007g03740	1.85	DEAD box RNA helicase (PRH75)
VIT_08s0007g02100	1.85	Alpha-1,4-glycosyltransferase
VIT_18s0075g00460	1.85	TIR-NBS-LRR disease resistance
VIT_19s0014g00830	1.84	RKF1 (receptor-like kinase in flowers 1)
VIT_00s0590g00020	1.84	No hit
VIT_14s0060g01300	1.84	Universal stress protein (USP) family protein
VIT_05s0020g01860	1.84	Nucleolar protein 58
VIT_19s0015g02880	1.82	Glutathione S-transferase 20 GSTU20
VIT_03s0017g00960	1.82	Ubiquitin-specific protease 14 (UBP14)
VIT_16s0050g00950	1.82	Scarecrow-like transcription factor 8 (SCL8)
VIT_02s0025g04850	1.8	CYP76B1
VIT_16s0115g00060	1.8	Heat shock 70kDa protein 1/8
VIT_03s0063g01120	1.8	Kinesin phragmoplast orienting kinesin 2
VIT_04s0008g05410	1.8	Serine hydrolase [Vitis vinifera]
VIT_16s0039g01560	1.8	PLATZ transcription factor
VIT_14s0171g00480	1.8	F-box domain containing protein
VIT_03s0017g00140	1.79	Ascorbate peroxidase
VIT_13s0106g00450	1.79	RNA-binding protein 45 (RBP45)
VIT_18s0001g08220	1.78	SUT4 (sucrose transporter 4)
VIT_12s0028g01560	1.78	Zinc finger (C3HC4-type ring finger)
VIT_16s0039g01620	1.78	Zinc knuckle
VIT_10s0042g00760	1.78	No hit
VIT_01s0146g00010	1.78	Calreticulin
VIT_06s0004g05780	1.77	UDP-glucoronosyl and UDP-glucosyl transferase
VIT_17s0000g09950	1.77	Heat shock cognate 70 kDa protein 1 (HSC70-1) (HSP70-1)
VIT_08s0040g01690	1.77	T-complex protein 1 epsilon subunit
VIT_01s0011g04450	1.76	MATE efflux family protein
VIT_06s0004g07590	1.76	Galacturonosyltransferase 1
VIT_14s0068g00310	1.76	Nuclear transport factor 2 (NTF2)
VIT_13s0106g00470	1.76	RNA-binding protein 45 (RBP45)
VIT_05s0094g00710	1.76	RNA helicase 75 PRH75
VIT_04s0008g07380	1.76	Conserved oligomeric Golgi complex 7
VIT_14s0128g00720	1.75	Acyl-CoA synthetase long-chain member 7
VIT_04s0008g05380	1.75	Serine hydrolase [Vitis vinifera]
VIT_06s0004g07600	1.74	Aspartyl-tRNA synthetase
VIT_00s2547g00010	1.74	WRKY DNA-binding protein 21
VIT_00s0187g00300	1.74	fumarylacetoacetase
VIT_07s0191g00100	1.73	Unknown protein
VIT_07s0005g01690	1.73	No hit
VIT_09s0054g00320	1.73	Mannosyl-oligosaccharide 1,2-alpha-mannosidase
VIT_14s0060g01500	1.73	CCR4-NOT transcription complex, subunit 3
VIT_18s0001g12040	1.73	Coniferyl-alcohol glucosyltransferase
VIT_03s0088g00230	1.72	Replication protein A 70 kDa DNA-binding subunit
VIT_01s0010g01730	1.72	Aldose reductase
VIT_12s0059g01850	1.72	Peroxisomal membrane protein
VIT_09s0018g01480	1.72	No hit
VIT_12s0055g01270	1.71	Somatic embryogenesis receptor kinase 1 SERK1
VIT_00s0194g00030	1.71	Heat shock protein 81-2 (HSP81-2)
VIT_13s0067g02080	1.7	Unknown
VIT_00s0215g00040	1.7	Proteasome 26S regulatory subunit (RPN2)
VIT_00s2847g00010	1.7	S-locus lectin protein kinase
VIT_14s0068g01350	1.7	BTB/POZ domain-containing protein POB1
VIT_07s0129g00460	1.7	Prolyl 4-hydroxylase
VIT_14s0006g01970	1.7	Auxin efflux carrier family
VIT_00s0216g00030	1.7	Nuclear transport factor 2 (NTF2)
VIT_18s0086g00250	1.69	Potassium transporter (KUP6)
VIT_06s0004g04380	1.69	Unknown protein
VIT_19s0027g00820	1.69	Unknown
VIT_01s0113g00030	1.69	Unknown
VIT_00s0287g00070	1.68	No hit
VIT_09s0018g01030	1.68	Disease resistance protein
VIT_07s0129g00060	1.67	Adenylylsulfate kinase
VIT_00s0337g00010	1.67	Salt tolerance protein 2
VIT_19s0015g02560	1.67	Glutathione S-transferase GSTU25
VIT_11s0052g01640	1.67	flavonol 3-O-glucosyltransferase
VIT_16s0022g01790	1.66	Histone deacetylase complex, SIN3 component -like 2 SNL2
VIT_01s0137g00460	1.66	RGLG2 (ring Domain LIGASE2)
VIT_18s0001g15700	1.65	GLTP3 (glycolipid transfer protein 3)
VIT_06s0004g04140	1.65	myb domain protein 59
VIT_11s0206g00020	1.64	Isopentenyl diphosphate isomerase 2
VIT_17s0053g00950	1.63	Cyclic nucleotide-binding transporter 1
VIT_14s0066g00420	1.63	Pentatricopeptide (PPR) repeat-containing protein
VIT_06s0061g00760	1.63	Zinc finger (C2H2 type) family
VIT_13s0047g00870	1.62	Replication factor A 1, rfa1
VIT_16s0013g01840	1.62	Protein disulfide-isomerase A1
VIT_15s0046g03380	1.62	Thiol protease
VIT_13s0019g04270	1.62	No hit
VIT_10s0003g03190	1.62	RNA recognition motif (RRM)-containing
VIT_05s0049g00220	1.61	2-oxoglutarate-dependent dioxygenase
VIT_15s0048g02870	1.61	Homeobox-leucine zipper protein HB-7 (VvATHB-8)
VIT_05s0102g01170	1.61	Sterol-4-alpha-carboxylate 3-dehydrogenase, decarboxylating
VIT_07s0031g02820	1.61	Magnesium transporter CorA
VIT_09s0002g03570	1.61	ABC transporter G member 15
VIT_18s0001g14710	1.61	Ketol-acid reductoisomerase precursor
VIT_17s0000g07030	1.6	Cis-zeatin O-beta-D-glucosyltransferase
VIT_19s0014g01570	1.6	RNA-binding protein AKIP1
VIT_16s0050g01030	1.6	No hit
VIT_09s0070g00010	1.6	Unknown
VIT_08s0032g00520	1.6	Transmembrane protein 9
VIT_00s0260g00070	1.59	FK506-binding protein genes family (VvFKBPa)
VIT_13s0067g02690	1.59	N2, N2-dimethylguanosine tRNA methyltransferases-like protein
VIT_18s0001g10280	1.59	No hit
VIT_10s0116g00090	1.59	Pentatricopeptide repeat-containing protein
VIT_09s0096g00990	1.58	E3 ubiquitin-protein ligase HUWE1
VIT_18s0001g03360	1.58	No hit
VIT_12s0028g00840	1.58	Chromatin remodeling 17
VIT_18s0001g10660	1.58	Methionyl-tRNA synthetase
VIT_03s0038g01380	1.58	Calcium-binding EF hand
VIT_10s0003g05650	1.58	No hit
VIT_04s0069g00430	1.57	Vacuolar protein sorting 4
VIT_18s0001g11740	1.57	Ring zinc finger ariadne protein ARI2
VIT_03s0088g00240	1.57	Replication protein A 70b
VIT_00s0670g00020	1.56	GCN5 N-acetyltransferase (GNAT)
VIT_05s0077g00280	1.56	Beta-amylase
VIT_02s0025g04220	1.56	Myb domain protein MYB3R-4
VIT_03s0038g04030	1.56	Pentatricopeptide (PPR) repeat-containing
VIT_17s0000g07070	1.56	UDP-glucoronosyl and UDP-glucosyl transferase
VIT_18s0157g00140	1.56	Alliin lyase
VIT_00s0240g00010	1.56	Glutathione S-transferase 23 GSTU23
VIT_00s2393g00010	1.56	GATA transcription factor 28
VIT_12s0034g02490	1.56	Unknown
VIT_07s0104g01250	1.55	flavin-containing monooxygenase
VIT_07s0191g00110	1.55	Unknown protein
VIT_01s0011g00510	1.55	Unknown protein
VIT_03s0017g01410	1.55	No hit
VIT_13s0047g00920	1.55	Dihydropyrimidinase
VIT_19s0014g04790	1.55	Organic cation/carnitine transporter4
VIT_13s0019g00860	1.54	Small heat-shock protein HSP17.5 Cytosolic class I
VIT_00s0558g00010	1.54	Branched-chain-amino-acid aminotransferase 3, chloroplastic
VIT_18s0001g00330	1.53	Unknown protein
VIT_04s0008g03870	1.53	Pentatricopeptide (PPR) repeat-containing
VIT_12s0142g00500	1.53	Ribosomal protein L6 60S
VIT_00s2304g00010	1.52	Pentatricopeptide repeat-containing protein
VIT_00s0769g00010	1.52	FK506-binding protein genes family (VvFKBP62)
VIT_15s0024g00370	1.52	Ribosomal protein P0 (RPP0A) acidic 60S
VIT_06s0004g01900	1.51	Homeodomain-like
VIT_03s0038g02480	1.51	SKP1
VIT_01s0010g03300	1.5	Protein processing in endoplasmic reticulum
VIT_13s0067g00220	1.5	Aquaporin TMP-C
VIT_18s0001g04470	1.5	Basic Leucine Zipper Transcription Factor (VvbZIP42)
VIT_00s0823g00020	1.5	GCN5 N-acetyltransferase (GNAT)
VIT_00s0227g00060	1.49	WD-40 repeat protein
VIT_00s0174g00290	1.49	Unknown protein
VIT_00s1384g00010	1.49	Octicosapeptide/Phox/Bem1p (PB1) domain-containing protein
VIT_18s0041g00870	1.49	Replication factor A 1, rfa1
VIT_00s0672g00010	1.49	Translation initiation factor eIF-2B gamma subunit
VIT_18s0122g00130	1.49	Zinc finger (C3HC4-type ring finger)
VIT_09s0002g03560	1.48	ABC Transporter (VvPDR4 - VvABCG34)
VIT_07s0129g01120	1.48	RNA exonuclease 1
VIT_18s0001g08080	1.48	No hit
VIT_00s0131g00270	1.48	Protein phosphatase 2 (formerly 2A), regulatory subunit A
VIT_13s0101g00330	1.48	Phenylacetaldehyde reductase
VIT_09s0018g00100	1.48	Pentatricopeptide repeat
VIT_16s0039g00490	1.47	Unknown protein
VIT_07s0005g03770	1.46	Expansin-A7
VIT_00s1008g00010	1.46	Octicosapeptide/Phox/Bem1p (PB1) domain-containing protein
VIT_07s0104g01070	1.46	Cohesin complex subunit SCC3
VIT_11s0103g00330	1.46	Proteasome 26S regulatory subunit (RPN8)
VIT_03s0097g00600	1.46	Octicosapeptide/Phox/Bem1p (PB1) domain-containing protein
VIT_00s0787g00010	1.46	Octicosapeptide/Phox/Bem1p (PB1) domain-containing protein
VIT_18s0075g00260	1.46	Molecular chaperone DnaK
VIT_15s0107g00210	1.45	Cinnamyl alcohol dehydrogenase
VIT_19s0014g03110	1.45	flavodoxin family protein
VIT_19s0135g00060	1.45	Glyoxalase II
VIT_04s0008g04500	1.45	No hit
VIT_03s0017g01460	1.45	No hit
VIT_03s0038g03260	1.45	Unknown protein
VIT_08s0056g01550	1.45	Unknown
VIT_00s0125g00250	1.45	Zinc finger (ubiquitin-hydrolase) domain-containing
VIT_15s0045g01290	1.45	VAMP714 (Vesicle-associated membrane protein 714)
VIT_14s0036g00890	1.44	UDP-N-acetylglucosamine--peptide N-acetylglucosaminyltransferase
VIT_00s0978g00020	1.44	Unknown protein
VIT_02s0012g02290	1.44	DNAJ heat shock N-terminal domain-containing protein
VIT_10s0092g00160	1.44	No hit
VIT_10s0042g00400	1.44	No hit
VIT_07s0031g00980	1.44	Aspartate aminotransferase
VIT_08s0007g01580	1.44	Unknown protein
VIT_03s0110g00220	1.43	Ribosomal RNA assembly protein mis3
VIT_03s0017g02290	1.43	Regulator of chromosome condensation (RCC1)
VIT_12s0057g00390	1.43	Exopolygalacturonase
VIT_16s0050g01080	1.43	Unknown
VIT_00s0271g00080	1.42	Pentatricopeptide (PPR) repeat membrane-associated salt-inducible protein
VIT_13s0019g02040	1.42	Lectin protein kinase
VIT_15s0046g00050	1.42	Arginine/serine-rich splicing factor RSP31 (RSP31)
VIT_04s0008g07090	1.42	Protein Phosphatase 2A subunit A2 PP2AA2
VIT_03s0038g02190	1.42	Nodulin
VIT_16s0050g01810	1.42	F-box protein
VIT_00s0214g00170	1.42	Actin-related protein 7
VIT_16s0100g00150	1.41	COP9 signalosome complex subunit 5
VIT_15s0046g01510	1.41	BTB/POZ domain-containing protein
VIT_01s0150g00600	1.41	Nucleotide exchange factor SIL1
VIT_18s0001g12940	1.41	Dihydrofolate reductase-thymidylate synthase
VIT_04s0008g05420	1.41	SPX2 (SYG1/Pho81/XPR1) domain-containing protein SPX2
VIT_04s0023g01420	1.41	Unknown
VIT_04s0008g07020	1.41	Tic55 (translocon at the inner envelope membrane of chloroplasts 55)
VIT_08s0058g01040	1.4	SOS2 (salt overly sensitive 2)
VIT_12s0121g00410	1.4	Ubiquitin-specific protease 12
VIT_06s0004g01520	1.4	Pentatricopeptide (PPR) repeat-containing
VIT_07s0005g00320	1.4	Splicing factor, arginine/serine-rich 1/9
VIT_05s0102g00570	1.4	O-sialoglycoprotein endopeptidase
VIT_12s0035g02170	1.4	No hit
VIT_10s0003g03350	1.4	Unknown
VIT_15s0024g01320	1.4	No hit
VIT_06s0009g01630	1.4	Cc-nbs-lrr resistance protein
VIT_00s2761g00010	1.39	Ribosomal protein L7 (RPL7B) 60S
VIT_15s0021g02180	1.39	DNA helicase SNF2 domain-containing protein
VIT_15s0048g01690	1.39	CYP86A1
VIT_05s0077g02070	1.39	Ribosomal protein L18 (RPL18B) 60S
VIT_09s0018g01760	1.39	Phosphatidylinositol glycan synthesis class F
VIT_18s0001g15010	1.39	F-box and leucine-rich repeat protein 1
VIT_04s0069g00870	1.39	Myosin-related
VIT_16s0098g00580	1.39	Zinc finger protein UFM
VIT_07s0005g00040	1.39	Dephospho-CoA kinase
VIT_07s0031g01410	1.38	Somatic embryogenesis receptor kinase 1 SERK1
VIT_12s0142g00430	1.38	Alternative oxidase 2, (AOX2)
VIT_18s0001g13390	1.38	Papain cysteine proteinase isoform II
VIT_06s0061g00790	1.38	Pheophorbide a oxygenase
VIT_14s0219g00290	1.38	Esterase/lipase/thioesterase
VIT_12s0035g01590	1.38	No hit
VIT_01s0026g00100	1.37	Ulp1 protease family
VIT_16s0039g02610	1.37	No hit
VIT_04s0079g00610	1.37	Early nodulin ENOD18 protein
VIT_17s0000g02580	1.37	Pentatricopeptide (PPR) repeat-containing
VIT_04s0008g02280	1.36	Unknown protein
VIT_09s0002g04340	1.36	Glabra2
VIT_07s0005g06180	1.36	RPM1 (resistance to p. syringae pv maculicola 1)
VIT_15s0048g01280	1.36	No hit
VIT_16s0039g01980	1.36	Unknown
VIT_08s0032g00080	1.36	Unknown protein
VIT_01s0010g03240	1.35	Translation initiation factor 3 subunit K
VIT_17s0000g03920	1.35	Octicosapeptide/Phox/Bem1p (PB1) domain-containing protein
VIT_18s0001g01930	1.35	Preprotein translocase secA
VIT_05s0077g00460	1.35	Zinc knuckle
VIT_02s0025g05060	1.35	Microtubule motor PAK (phosphatidic acid kinase) KHC
VIT_00s0188g00150	1.35	Auxilin
VIT_06s0004g01210	1.35	PRLI-interacting factor A
VIT_04s0044g00120	1.35	Kinase
VIT_01s0010g00490	1.34	Heat shock protein 81-4 (HSP81-4)
VIT_15s0048g02780	1.34	Unknown protein
VIT_15s0045g00330	1.33	Ring-H2 finger protein ATL3A
VIT_00s0539g00020	1.33	Brassinosteroid insensitive 1-associated receptor kinase 1
VIT_00s0515g00030	1.33	Unknown protein
VIT_09s0054g00750	1.32	TRNA-splicing endonuclease positive effector SEN1
VIT_13s0047g00850	1.32	N2, N2-dimethylguanosine tRNA methyltransferases-like protein
VIT_05s0020g00080	1.32	Unknown
VIT_10s0042g01410	1.32	No hit
VIT_19s0027g00310	1.32	Pentatricopeptide (PPR) repeat-containing
VIT_05s0102g00470	1.31	far-red impaired response 1
VIT_02s0025g01170	1.31	COP1-interactive protein 1 / CIP1
VIT_04s0008g03790	1.31	Myb-related protein 3R-1 (Plant c-MYB-like protein 1) MYB3R1
VIT_15s0024g01680	1.31	No hit
VIT_00s2197g00010	1.31	Gibberellin 20-oxidase
VIT_16s0050g02050	1.31	Casein kinase II subunit beta'
VIT_17s0000g07530	1.3	Transportin-SR
VIT_00s0220g00090	1.3	Leucine zipper-EF-hand containing transmembrane protein 1
VIT_18s0001g02370	1.3	DNA replication factor C complex subunit 5
VIT_19s0015g01090	1.3	Heat shock protein 81-2 (HSP81-2)
VIT_01s0026g01400	1.3	Unknown protein
VIT_03s0063g00600	1.3	Autophagy-related protein 2
VIT_11s0016g05730	1.3	CUE domain containing protein
VIT_08s0040g02850	1.3	RSZ33 (Arginine/serine-rich Zinc knuckle-containing protein 33)
VIT_04s0069g01100	1.29	Unknown protein
VIT_07s0005g02600	1.29	Ribosomal protein L7Ae
VIT_00s0125g00260	1.29	Unknown
VIT_00s0531g00020	1.29	No hit
VIT_13s0067g02950	1.29	Appr-1-p processing enzyme
VIT_00s0611g00010	1.29	Splicing factor U2AF 65 kDa subunit
VIT_00s0835g00010	1.29	No hit
VIT_00s0323g00020	1.29	HSP associated protein
VIT_19s0015g02320	1.28	Clathrin assembly protein 2
VIT_08s0056g00310	1.28	Auxin efflux carrier
VIT_18s0001g01790	1.28	No hit
VIT_10s0003g02750	1.28	IMP dehydrogenase/GMP reductase
VIT_14s0036g00970	1.28	Thioredoxin domain-containing protein 9
VIT_00s2341g00010	1.28	Heat shock protein 81-4 (HSP81-4)
VIT_02s0012g01940	1.28	Myb KAN2 (KANADI 2)
VIT_03s0110g00320	1.28	Cinnamyl alcohol dehydrogenase
VIT_02s0109g00380	1.27	Stress response suppressor 1
VIT_05s0029g00110	1.27	Unknown protein
VIT_00s0283g00090	1.27	No hit
VIT_00s0198g00030	1.27	No hit
VIT_18s0001g07020	1.27	No hit
VIT_18s0001g01070	1.27	Pentatricopeptide (PPR) repeat-containing protein
VIT_00s0283g00020	1.26	Tudor domain protein 4SNc
VIT_06s0004g04510	1.26	Heat shock protein 70
VIT_07s0031g03160	1.26	U3 small nucleolar ribonucleoprotein protein IMP4
VIT_11s0052g01660	1.26	Serine esterase
VIT_05s0049g00250	1.26	2-oxoglutarate-dependent dioxygenase
VIT_18s0001g07620	1.25	Myb family
VIT_14s0060g01630	1.25	Translation initiation factor eIF-3 subunit 10
VIT_02s0012g00840	1.25	Pentatricopeptide (PPR) repeat-containing protein
VIT_03s0038g00050	1.25	BLH6 (BELL1-like homeodomain 5)
VIT_05s0077g01240	1.25	Calmodulin-binding transcription activator 6
VIT_12s0028g01120	1.25	Amine oxidase
VIT_11s0016g01090	1.25	Pentatricopeptide (PPR) repeat-containing protein
VIT_11s0103g00250	1.24	Carboxyl methylase
VIT_01s0026g01280	1.24	EMB2745 (embryo defective 2745)
VIT_12s0028g03440	1.24	Chromatin remodeling 9
VIT_17s0000g09920	1.24	Aminopeptidase M
VIT_05s0029g00490	1.24	Pentatricopeptide (PPR) repeat
VIT_09s0054g00030	1.24	Ribosomal protein L7 (RPL7D) 60S
VIT_06s0080g01110	1.23	Transcription factor (E2F) E2F1
VIT_01s0011g04630	1.23	Ribose 5-phosphate isomerase
VIT_13s0019g04580	1.23	Zinc finger (DNL type)
VIT_10s0003g03930	1.23	Inositol transporter 2
VIT_00s0160g00020	1.23	No hit
VIT_09s0018g00740	1.23	CTV.12
VIT_19s0014g02880	1.23	Glycosyl hydrolase family 5 protein
VIT_04s0008g06410	1.23	No hit
VIT_06s0061g00610	1.23	Unknown protein
VIT_06s0009g01210	1.23	Leucine-rich repeat protein kinase
VIT_03s0091g00320	1.22	Ribosomal rna assembly protein mis3
VIT_09s0054g00060	1.22	Ribosomal protein L7 (RPL7D) 60S
VIT_19s0090g01300	1.22	Syntaxin 52
VIT_10s0092g00350	1.22	GARP complex component (Vps54)
VIT_06s0004g03900	1.22	Calcium-transporting ATPase 1, endoplasmic reticulum-type ECA1
VIT_18s0001g05420	1.22	UNE2 (unfertilized embryo sac 2); carbohydrate transporter
VIT_16s0013g01530	1.22	U3 small nucleolar RNA-associated protein 10
VIT_00s0187g00350	1.22	Transcription initiation factor TFIIF alpha subunit
VIT_16s0039g01020	1.21	Unknown protein
VIT_07s0005g02620	1.21	Aminoacyl-tRNA ligase, Multifunctional
VIT_10s0042g00140	1.21	Dihydroorotate dehydrogenase
VIT_19s0027g00460	1.2	Glutathione S-transferase 25 GSTU25
VIT_09s0002g03170	1.2	CHUP1 (chloroplast unusual positioning 1)
VIT_16s0098g00830	1.2	Nascent polypeptide associated complex alpha chain
VIT_08s0056g01320	1.2	Exosome complex exonuclease RRP6
VIT_07s0095g00700	1.2	RNA-binding region RNP-1
VIT_12s0035g01940	1.19	Unknown protein
VIT_08s0007g08940	1.19	Nuclear pore complex protein Nup93
VIT_06s0009g00960	1.19	Ubiquitin-specific protease 12 (UBP12)
VIT_08s0058g00130	1.18	BCL2 binding anthogene
VIT_11s0052g01480	1.18	Salt-inducible protein kinase
VIT_19s0140g00210	1.18	SOUL heme-binding
VIT_19s0135g00100	1.17	Ribosomal protein L18A (RPL18aB) 60S
VIT_07s0141g00460	1.17	Tubulin folding cofactor D
VIT_13s0074g00030	1.17	Transducin family protein / WD-40 repeat
VIT_05s0020g04950	1.17	CwfJ
VIT_01s0011g02040	1.17	Splicing factor 3A subunit 1
VIT_05s0077g00250	1.16	Unknown protein
VIT_06s0004g04780	1.16	Methyl-CpG-binding domain-containing protein
VIT_10s0003g04260	1.16	Unknown protein
VIT_13s0067g03150	1.16	Rhodanese like protein
VIT_06s0080g01150	1.16	Electron transport complex protein RnfC
VIT_06s0009g02410	1.15	Elongation factor 1-beta 1
VIT_00s0389g00020	1.14	Acyl-CoA oxidase (ACX1)
VIT_14s0066g01320	1.13	formate dehydrogenase (FDH)
VIT_01s0011g01510	1.13	KUP11 (K+ uptake permease 11)
VIT_06s0004g03800	1.13	DNA-binding protein
VIT_08s0007g04870	1.13	Zinc finger protein ATRZ-1A
VIT_06s0004g07110	1.12	Gamma interferon responsive lysosomal thiol reductase family protein
VIT_13s0067g03060	1.12	Methionyl-tRNA synthetase
VIT_11s0016g03290	1.12	SNW domain-containing protein 1 SNW1
VIT_19s0085g00510	1.11	DEAD box RNA helicase (RH10)
VIT_18s0001g02680	1.1	BTB/POZ domain-containing protein
VIT_16s0098g01400	1.1	ISI1 (impaired sucrose induction 1)
VIT_13s0019g05000	1.09	Cytokinesis Sec1 protein (KEULE)
VIT_03s0063g00960	1.08	Unknown protein
VIT_00s2038g00010	1.07	Tobamovirus multiplication 1
VIT_18s0001g08720	-1.07	CW7 protein
VIT_12s0028g02580	-1.08	Unknown protein
VIT_05s0020g04480	-1.09	Pyruvate kinase
VIT_04s0023g00670	-1.1	EIF4-gamma/eIF5/eIF2-epsilon domain-containing protein
VIT_03s0038g02820	-1.1	Unknown protein
VIT_08s0007g07950	-1.11	Zf A20 and AN1 domain-containing stress-associated protein 2
VIT_01s0026g00320	-1.12	NHL repeat-containing protein
VIT_08s0040g01420	-1.12	Bromodomain associated
VIT_07s0005g05620	-1.13	Thioredoxin 4B
VIT_00s0204g00040	-1.14	Unknown protein
VIT_01s0011g06030	-1.14	Myrosinase precursor
VIT_03s0017g01000	-1.14	Amine oxidase
VIT_17s0000g00610	-1.14	Ubiquitin-conjugating enzyme 26 UBC27
VIT_14s0060g00580	-1.14	FACT complex subunit SPT16
VIT_15s0046g02880	-1.15	Unknown protein
VIT_03s0017g02320	-1.15	AAA-type ATPase
VIT_11s0037g00330	-1.15	Unknown protein
VIT_04s0023g01210	-1.15	Geranylgeranyl pyrophosphate synthetase 1, chloroplast precursor
VIT_05s0020g04870	-1.15	Membrane related protein CP5
VIT_01s0026g02100	-1.15	Unknown protein
VIT_17s0000g04620	-1.16	Unknown protein
VIT_09s0002g02140	-1.16	Endomembrane protein 70, TM4 ;
VIT_02s0025g04630	-1.16	Homeodomain transcription factor (KNAT7)
VIT_00s0357g00020	-1.16	Beta-hydroxyacyl-ACP dehydratase
VIT_16s0039g01660	-1.16	Unknown protein
VIT_18s0001g07660	-1.17	Hydroxyproline-rich glycoprotein
VIT_01s0137g00180	-1.17	B-keto acyl reductase
VIT_10s0071g01030	-1.17	Transducin family protein / WD-40 repeat
VIT_00s0226g00090	-1.17	No hit
VIT_04s0008g00640	-1.17	Epsin N-terminal homology (ENTH) domain-containing
VIT_04s0008g01890	-1.17	F-box family protein (FBL15)
VIT_07s0151g01010	-1.17	Pre-mRNA-splicing factor 18
VIT_08s0007g06230	-1.18	Protein translocase ATOEP16-3 Tim17
VIT_13s0019g01960	-1.18	Zinc finger (C3HC4-type ring finger)
VIT_08s0040g00300	-1.18	No hit
VIT_08s0032g01180	-1.18	CP33 (pigment defective 322)
VIT_00s0759g00010	-1.18	Porphobilinogen deaminase, chloroplast precursor
VIT_07s0104g00510	-1.18	MRNA-binding protein precursor
VIT_06s0061g01530	-1.18	Protein tyrosine phosphatase
VIT_15s0046g00140	-1.19	ORMDL protein
VIT_13s0139g00150	-1.19	Seven in absentia SINA3
VIT_14s0006g03240	-1.19	Regulator of chromosome condensation (RCC1)
VIT_03s0017g00530	-1.19	Elongation factor 1-alpha HBS1
VIT_15s0046g01330	-1.19	Nucleotide-sugar transporter family protein
VIT_01s0026g01000	-1.19	Antiviral helicase SKI2
VIT_14s0171g00450	-1.19	DNA-binding protein GT-1-related
VIT_18s0072g00630	-1.19	TUBBY like protein 1 TLP10
VIT_17s0000g07340	-1.2	Presenilin
VIT_18s0001g09530	-1.2	Zinc finger (C3HC4-type ring finger)
VIT_15s0046g03400	-1.2	C-1-tetrahydrofolate synthase, cytoplasmic
VIT_00s0308g00030	-1.2	No hit
VIT_12s0055g00700	-1.2	Unknown protein
VIT_06s0080g00750	-1.2	Unknown protein
VIT_05s0020g04040	-1.2	Chlorophyllase (CLH2)
VIT_12s0034g01110	-1.2	Unknown protein
VIT_12s0028g02500	-1.2	Unknown protein
VIT_19s0090g01610	-1.2	C2 domain containing protein
VIT_16s0050g02440	-1.2	HAT dimerisation domain-containing protein
VIT_03s0063g00110	-1.2	Cyclin delta-3
VIT_01s0011g05700	-1.2	Ankyrin repeat
VIT_12s0059g02000	-1.2	Glycosyl transferase family 14 protein
VIT_02s0012g01090	-1.2	RNA-binding protein P67
VIT_03s0091g00830	-1.21	Cyclin-related
VIT_01s0011g03610	-1.21	MAPK activating protein
VIT_11s0016g05400	-1.21	Unknown protein
VIT_12s0055g00490	-1.21	Accumulation and replication of chloroplast 5
VIT_17s0000g06460	-1.21	Zinc finger (C3HC4-type ring finger)
VIT_13s0139g00260	-1.21	SKP1 interacting partner 5 (SKIP5)
VIT_10s0003g01530	-1.21	Unknown protein
VIT_00s0226g00160	-1.22	RabGAP/TBC domain-containing protein
VIT_18s0001g11700	-1.22	Exocyst complex component 1
VIT_01s0011g02460	-1.22	Receptor protein kinase PERK1
VIT_03s0063g01980	-1.22	PDV2 (plastid division2)
VIT_18s0001g13630	-1.22	V-type H+-transporting ATPase 16kDa proteolipid subunit
VIT_17s0000g04730	-1.22	Zinc finger (C3HC4-type ring finger)
VIT_00s0302g00060	-1.22	No hit
VIT_18s0041g00690	-1.22	basic helix-loop-helix (bHLH) family
VIT_00s0309g00080	-1.23	ATP-dependent Clp protease proteolytic subunit (ClpP4)
VIT_18s0041g00360	-1.23	Unknown protein
VIT_04s0008g01270	-1.23	Beta-1,3-galactosyltransferase 6
VIT_05s0094g01390	-1.23	Ion channel OEP37
VIT_07s0104g00760	-1.23	Unknown protein
VIT_18s0041g00330	-1.23	ATP-dependent protease La (LON) domain-containing protein
VIT_16s0098g01870	-1.23	SOS3 (salt overly sensitive 3)
VIT_12s0057g01380	-1.23	Tetraspanning membrane protein, SFT2
VIT_13s0019g02250	-1.23	Ankyrin
VIT_15s0046g00210	-1.23	Beta-fructofuranosidase
VIT_19s0015g00140	-1.23	Ribosomal protein S10 30S
VIT_15s0048g01010	-1.24	2'-hydroxy isoflavone/dihydroflavonol reductase
VIT_01s0010g00640	-1.24	No hit
VIT_08s0007g01990	-1.24	Potassium channel tetramerisation domain-containing protein
VIT_06s0004g05470	-1.24	Sterol 4-alpha-methyl-oxidase 2 (SMO2)
VIT_04s0008g04550	-1.24	Unknown
VIT_13s0019g02440	-1.24	Mitochondrial substrate carrier family protein
VIT_01s0026g01790	-1.24	Calmodulin binding protein
VIT_17s0000g02530	-1.24	FK506-binding protein genes family (VvFKBP17-2)
VIT_12s0059g01530	-1.24	Unknown protein
VIT_06s0009g01890	-1.25	Oligoribonuclease
VIT_14s0068g00660	-1.25	ATAN11 (ANTHOCYANIN11) (VvWDR2)
VIT_12s0142g00450	-1.25	Unknown protein
VIT_14s0066g01460	-1.25	HEAT repeat-containing protein
VIT_07s0130g00290	-1.25	Transposase, IS4
VIT_14s0081g00600	-1.25	C-myc binding protein
VIT_10s0116g01640	-1.25	Glucan endo-1,3-beta-glucosidase 3 precursor
VIT_04s0008g05050	-1.25	Pentatricopeptide (PPR) repeat-containing protein
VIT_16s0039g01820	-1.26	Unknown protein
VIT_18s0001g01590	-1.26	BTB/POZ domain-containing protein
VIT_01s0011g04330	-1.26	No hit
VIT_12s0028g01070	-1.26	WD-repeat protein 26
VIT_01s0146g00450	-1.26	Transport inhibitor response 1 protein
VIT_12s0059g02250	-1.26	Ribosomal protein L6
VIT_19s0090g01210	-1.26	FK506-binding protein genes family (VvTIG)
VIT_02s0012g00980	-1.26	ferredoxin-6, chloroplast precursor
VIT_10s0003g04500	-1.26	Ankyrin
VIT_09s0002g00720	-1.26	Transcription factor
VIT_01s0010g03310	-1.26	Unknown protein
VIT_11s0016g03440	-1.26	Lactoylglutathione lyase
VIT_00s0515g00010	-1.27	Phospholipase/carboxylesterase
VIT_19s0090g01030	-1.27	Aspartate carbamoyltransferase chloroplast precursor
VIT_14s0066g00210	-1.27	Unknown protein
VIT_18s0001g00600	-1.27	F-box family protein
VIT_11s0016g04950	-1.27	NAD+ diphosphatase
VIT_05s0077g00690	-1.27	Galactokinase (GAL1)
VIT_02s0012g00580	-1.27	Ankyrin protein kinase
VIT_12s0034g02510	-1.27	Unknown
VIT_13s0019g04120	-1.27	Rhomboid
VIT_15s0046g01770	-1.27	D-erythro-sphingosine kinase
VIT_14s0068g00250	-1.27	Exocyst subunit EXO70 E1
VIT_09s0002g08100	-1.27	Calcineurin
VIT_16s0039g01640	-1.27	Unknown protein
VIT_01s0011g04640	-1.27	Auxin Efflux Carrier
VIT_15s0107g00500	-1.28	AMP-dependent synthetase and ligase
VIT_10s0003g01480	-1.28	BIN2 (brassinosteroid-insensitive 2)
VIT_03s0063g01870	-1.28	Cold acclimation protein WCOR413 protein beta form
VIT_12s0059g00660	-1.28	Autophagy 8d (APG8d)
VIT_08s0007g04460	-1.28	Unknown protein
VIT_02s0154g00130	-1.29	Exostosin (Xyloglucan galactosyltransferase KATAMARI 1)
VIT_06s0009g02320	-1.29	4-diphosphocytidyl-2-C-methyl-D-erythritol kinase, chloroplast precursor
VIT_00s0246g00180	-1.29	NADH-plastoquinone oxidoreductase subunit 4
VIT_09s0054g00990	-1.29	No hit
VIT_18s0072g01050	-1.29	SNARE associated gtk16 protein
VIT_16s0013g01400	-1.29	No hit
VIT_05s0049g02220	-1.29	Histone-lysine N-methyltransferase, H3 lysine-9 specific SUVH9
VIT_11s0052g00040	-1.29	Macrophage migration inhibitory factor
VIT_12s0028g03020	-1.29	Unknown
VIT_00s0838g00020	-1.29	Ribosomal protein S5
VIT_09s0018g01970	-1.29	Unknown protein
VIT_16s0050g02420	-1.29	Myosin heavy chain
VIT_01s0127g00150	-1.29	Menaquinone biosynthesis methyltransferase ubiE
VIT_19s0090g01260	-1.3	PHD finger transcription factor
VIT_05s0062g01250	-1.3	D-alanyl-D-alanine endopeptidase
VIT_07s0031g02010	-1.3	LCV2 (like COV 2)
VIT_10s0003g04300	-1.3	F-box/LRR-repeat protein 20
VIT_13s0067g00010	-1.3	Tafazzin
VIT_13s0019g04870	-1.3	Unknown protein
VIT_11s0016g01950	-1.3	Casein kinase I delta
VIT_16s0098g01540	-1.3	Thylakoid lumenal 17.4 kDa protein, chloroplast
VIT_12s0034g01860	-1.3	Phosphogluconate dehydrogenase
VIT_12s0028g00340	-1.3	Protein kinase
VIT_02s0025g04040	-1.3	No hit
VIT_16s0098g01500	-1.3	3'-5' exonuclease domain-containing protein
VIT_06s0009g03720	-1.31	No hit
VIT_12s0059g02490	-1.31	EXS family protein / ERD1/XPR1/SYG1
VIT_17s0000g04970	-1.31	ADP, ATP carrier protein
VIT_18s0122g00610	-1.31	3-hydroxy-3-methylglutaryl-coenzyme A reductase 3
VIT_02s0025g01510	-1.31	Unknown
VIT_13s0106g00740	-1.31	Bile acid:sodium symporter
VIT_06s0004g03590	-1.31	TOE1 (target of eat1 1) related to apetala2 7
VIT_18s0001g08630	-1.31	Unknown protein
VIT_16s0098g01300	-1.31	Unknown
VIT_18s0001g00810	-1.31	24-methylenesterol C-methyltransferase 2
VIT_02s0154g00530	-1.31	Histidine triad nucleotide binding protein 3
VIT_03s0088g01290	-1.32	Inorganic pyrophosphatase
VIT_18s0122g01030	-1.32	Kelch repeat-containing F-box protein
VIT_19s0015g00640	-1.32	ABA hypersensitive germination (AHG)2
VIT_15s0048g02080	-1.32	Signal recognition particle receptor protein, chloroplast (FTSY)
VIT_13s0019g03230	-1.32	Unknown protein
VIT_11s0052g00670	-1.32	Villin
VIT_04s0023g03200	-1.32	Peptide methionine sulfoxide reductase
VIT_09s0002g01550	-1.32	Lecithine cholesterol acyltransferase
VIT_00s0233g00050	-1.32	Exostosin (Xyloglucan galactosyltransferase KATAMARI 1)
VIT_15s0046g01780	-1.32	Ribosomal protein L5
VIT_14s0066g00330	-1.32	Unknown
VIT_05s0077g00450	-1.32	Ribosomal protein S1 30S
VIT_17s0000g05140	-1.32	Rhomboid
VIT_06s0004g05110	-1.32	Unknown
VIT_06s0080g00180	-1.32	No hit
VIT_03s0038g00330	-1.32	EXECUTER1 protein, chloroplast precursor
VIT_08s0040g01410	-1.32	Unknown protein
VIT_15s0046g02860	-1.32	Riboflavin biosynthesis protein ribD
VIT_02s0025g02260	-1.32	ORMDL protein
VIT_04s0069g00770	-1.32	UDP-glucuronic acid/UDP-N-acetylgalactosamine transporter
VIT_01s0011g00930	-1.32	FK506-binding protein genes family (VvFKBP13)
VIT_02s0012g01550	-1.32	Zinc finger (CCCH-type) family protein
VIT_15s0046g01870	-1.32	Proline-rich family protein
VIT_05s0020g02420	-1.33	BSD domain-containing protein
VIT_10s0116g01740	-1.33	ATP synthase gamma chain 1t (ATPC1)
VIT_13s0074g00430	-1.33	CTR1 kinase
VIT_18s0001g04440	-1.33	Co-chaperone protein DnaJ
VIT_01s0011g02300	-1.33	Unknown protein
VIT_07s0005g01610	-1.33	Unknown protein
VIT_15s0046g02910	-1.33	Ribosomal protein L21, chloroplast / CL21 (RPL21) 50S
VIT_06s0061g00220	-1.33	Transcription initiation factor TFIIB
VIT_13s0019g02650	-1.33	U4/U6 small nuclear ribonucleoprotein SNU13
VIT_02s0025g03420	-1.33	Unknown protein
VIT_15s0046g01660	-1.33	Unknown protein
VIT_19s0090g00700	-1.33	No hit
VIT_05s0020g03440	-1.33	Photosystem II 11 kDa protein PSB27
VIT_11s0016g05870	-1.33	Unknown protein
VIT_12s0028g01340	-1.34	Transducin protein
VIT_14s0068g01790	-1.34	Unknown
VIT_09s0002g05120	-1.34	Zinc finger (C3HC4-type ring finger)
VIT_18s0001g10490	-1.34	Coenzyme Q10 homolog B
VIT_18s0001g06230	-1.34	No hit
VIT_14s0030g01650	-1.35	Unknown protein
VIT_06s0061g00350	-1.35	ABC Transporter (VvWBC24 - VvABCG24)
VIT_00s0229g00020	-1.35	Asparaginyl-tRNA synthetase
VIT_15s0046g00160	-1.35	WD-40 repeat
VIT_04s0023g01870	-1.35	DNA-3-methyladenine glycosylase 1
VIT_19s0014g00060	-1.35	FRIGIDA protein
VIT_13s0019g02150	-1.35	Laccase
VIT_16s0022g02120	-1.35	Metalloendopeptidase OMA1
VIT_06s0004g00380	-1.35	Unknown protein
VIT_17s0000g00930	-1.35	Unknown protein
VIT_06s0004g04910	-1.35	Unknown protein
VIT_14s0066g01780	-1.35	Heavy-metal-associated domain-containing protein
VIT_07s0031g02460	-1.36	Unknown protein
VIT_13s0019g03680	-1.36	Unknown protein
VIT_07s0031g02410	-1.36	Unknown protein
VIT_18s0122g00380	-1.36	Squamosa promoter-binding protein (VvSBP17)
VIT_18s0001g12090	-1.36	Unknown protein
VIT_04s0008g03610	-1.36	Xylan synthase
VIT_16s0039g00700	-1.36	RCP1 (root cap 1)
VIT_15s0048g00440	-1.36	Unknown protein
VIT_07s0141g00260	-1.36	Unknown protein
VIT_14s0060g00850	-1.36	Thylakoid lumenal 21.5 kDa protein, chloroplast precursor
VIT_18s0001g11750	-1.36	Ribosomal protein S9
VIT_08s0007g02340	-1.36	Exocyst subunit EXO70 A2
VIT_07s0129g00400	-1.37	Ribonuclease III
VIT_04s0008g04350	-1.37	Syntaxin 5
VIT_07s0031g00200	-1.37	IMP dehydrogenase
VIT_02s0025g04570	-1.37	Unknown protein
VIT_06s0061g00330	-1.37	Unknown protein
VIT_09s0002g07210	-1.37	Molecular chaperone DnaJ
VIT_13s0019g01260	-1.37	Enoyl reductase
VIT_18s0001g13010	-1.38	Mitogen-activated Protein Kinase (VvMPK11)
VIT_12s0057g00480	-1.38	RNA-binding protein Musashi
VIT_14s0068g01140	-1.38	DnaJ homolog, subfamily B, member 12
VIT_06s0009g01070	-1.38	Unknown protein
VIT_18s0001g13070	-1.38	NAD-dependent epimerase/dehydratase
VIT_19s0014g02890	-1.39	Thioredoxin M-type 2
VIT_13s0019g02210	-1.39	Sterol 4-alpha-methyl-oxidase 1 (SMO1)
VIT_19s0015g00950	-1.39	Coiled-coil domain containing 22
VIT_07s0031g01150	-1.39	FK506-binding protein genes family (VvFKBP16-2)
VIT_01s0011g05560	-1.39	TIFY gene family (VvJAZI)
VIT_04s0008g04310	-1.39	Oxygen-evolving complex PsbP
VIT_08s0007g01500	-1.39	DNA binding / nuclease
VIT_14s0083g00720	-1.39	Pentatricopeptide (PPR) repeat-containing
VIT_13s0084g00660	-1.39	Basic Leucine Zipper Transcription Factor (VvbZIP35)
VIT_18s0041g00540	-1.39	Proton-dependent oligopeptide transport (POT) family protein
VIT_13s0073g00180	-1.39	Rieske [2Fe-2S] domain
VIT_00s0181g00030	-1.39	No hit
VIT_01s0146g00100	-1.39	ACT domain containing protein (ACR4)
VIT_18s0122g00680	-1.4	Oxygen-evolving complex PsbP
VIT_15s0046g01630	-1.4	Rhamnogalacturonan xylosyltransferase 1
VIT_01s0011g03080	-1.4	Methionine aminopeptidase 1B, chloroplast precursor
VIT_19s0015g00530	-1.4	fasciclin arabinogalactan-protein (FLA1)
VIT_18s0001g06590	-1.4	Pigment defective 322
VIT_14s0036g00340	-1.4	No hit
VIT_07s0031g01470	-1.4	Constitutive expression of PR genes 5 (CPR5)
VIT_13s0019g01890	-1.41	DVL11/RTFL8 (ROTUNDIFOLIA like 8)
VIT_19s0014g02230	-1.41	Ribosomal protein S20, Chloroplast 30S
VIT_06s0004g07960	-1.41	Glucose-6-phosphate/phosphate translocator
VIT_13s0047g00100	-1.41	No hit
VIT_18s0041g01280	-1.41	Adenylate kinase, chloroplast
VIT_07s0141g00020	-1.41	Sensitive to proton rhizotoxicity 1
VIT_15s0024g00660	-1.41	Esterase
VIT_13s0064g01070	-1.41	Unknown
VIT_13s0019g03980	-1.41	Transcription initiation factor TFIIF beta subunit
VIT_18s0001g13310	-1.41	GTP1/OBG family protein
VIT_01s0011g03060	-1.42	Symbiosis receptor-like kinase
VIT_04s0008g05340	-1.42	Bundle-sheath defective protein 2
VIT_04s0008g03360	-1.42	F-box and leucine-rich repeat protein 20
VIT_11s0016g02310	-1.42	Thioredoxin 2
VIT_17s0053g00750	-1.42	Unknown protein
VIT_00s0616g00020	-1.42	Ribosomal protein L19
VIT_14s0068g00500	-1.42	Indole-3-acetate beta-glucosyltransferase
VIT_16s0115g00310	-1.43	Ribosomal protein L35
VIT_01s0010g02410	-1.43	Unknown protein
VIT_09s0002g05620	-1.43	Unknown protein
VIT_08s0040g00630	-1.43	Hydroxyproline-rich glycoprotein
VIT_08s0007g08250	-1.43	Nuclear transcription factor Y subunit A-9
VIT_02s0025g04540	-1.44	Beta-lactamase, class A
VIT_05s0165g00060	-1.44	Ankyrin repeat family
VIT_13s0019g03890	-1.44	Calmodulin binding protein
VIT_12s0134g00450	-1.44	S-locus lectin protein kinase
VIT_19s0014g04970	-1.44	Ribosomal protein L24, chloroplast (CL24) 50S
VIT_17s0000g09200	-1.45	Unknown protein
VIT_18s0001g13870	-1.45	Calmodulin binding protein
VIT_03s0038g00450	-1.45	Squalene synthase
VIT_12s0028g02450	-1.45	Cytochrome oxidase, subunit I
VIT_03s0017g01770	-1.45	Zinc finger (DHHC type)
VIT_06s0004g06140	-1.45	Ribosomal protein L4
VIT_01s0026g00300	-1.45	Zinc finger (C3HC4-type ring finger)
VIT_12s0034g01760	-1.45	Unknown protein
VIT_01s0026g00590	-1.46	GCN5 N-acetyltransferase (GNAT)
VIT_14s0068g00290	-1.46	RPK1 (receptor-like protein kinase 1)
VIT_11s0206g00100	-1.46	Unknown protein
VIT_00s0484g00010	-1.46	ARK3 (Arabidopsis Receptor Kinase 3)
VIT_07s0104g00550	-1.46	GTP binding protein
VIT_06s0009g03360	-1.46	Unknown protein
VIT_18s0001g10520	-1.47	Sterol carrier protein 2
VIT_18s0001g02700	-1.47	Chlorophyll a oxygenase (CAO)
VIT_14s0066g00300	-1.47	Unknown
VIT_08s0007g01490	-1.47	Unknown protein
VIT_04s0008g02640	-1.48	PAP/fibrillin family
VIT_16s0115g00080	-1.48	Ribosomal protein L35
VIT_00s0173g00150	-1.48	No hit
VIT_18s0086g00230	-1.48	Unknown protein
VIT_08s0040g02840	-1.48	ABC Transporter (VvWBC21 - VvABCG21)
VIT_13s0158g00370	-1.48	RNA recognition motif (RRM)-containing CCCH
VIT_02s0025g02050	-1.48	Unknown
VIT_03s0038g00860	-1.48	Basic Leucine Zipper Transcription Factor (VvbZIP05)
VIT_05s0029g00390	-1.48	basic helix-loop-helix (bHLH) family
VIT_01s0150g00260	-1.49	Zinc finger (C3HC4-type ring finger)
VIT_02s0087g00800	-1.49	Unknown protein
VIT_19s0090g01470	-1.49	Protease inhibitor/seed storage/lipid transfer protein (LTP)
VIT_11s0078g00490	-1.49	Aquaporin NIP4;1
VIT_19s0014g01930	-1.49	Unknown protein
VIT_00s0587g00030	-1.49	CBS domain-containing protein
VIT_11s0016g02330	-1.49	Prenylated rab acceptor (PRA1)
VIT_16s0100g00490	-1.49	Unknown protein
VIT_04s0023g00680	-1.5	5-amino-6-(5-phosphoribosylamino)uracil reductase
VIT_18s0001g13080	-1.5	Unknown protein
VIT_17s0000g05520	-1.5	Calcium Dependent Protein Kinase (VvCPK14)
VIT_11s0016g00790	-1.5	Small nuclear ribonucleoprotein LSM1
VIT_04s0008g01450	-1.5	Cyclopropane-fatty-acyl-phospholipid synthase
VIT_07s0031g02710	-1.5	No hit
VIT_09s0070g00900	-1.51	Unknown
VIT_08s0058g00780	-1.51	DISTORTED3/SCAR2
VIT_14s0066g00160	-1.51	Ubiquinone/menaquinone biosynthesis methyltransferase UbiE
VIT_04s0023g00580	-1.51	Auxin-responsive SAUR32
VIT_18s0001g07650	-1.51	VIN3
VIT_19s0014g01990	-1.51	Anthocyanidin 3-O-glucosyltransferase
VIT_07s0104g00130	-1.51	F-box domain containing protein
VIT_09s0054g00620	-1.52	Kelch repeat-containing protein
VIT_01s0011g05820	-1.52	Unknown protein
VIT_00s0187g00310	-1.52	V-type H+-transporting ATPase subunit H
VIT_05s0020g00960	-1.52	No hit
VIT_09s0018g00400	-1.52	Unknown protein
VIT_17s0000g09910	-1.52	Haloacid dehalogenase hydrolase
VIT_15s0021g02730	-1.53	SEC16 homolog B
VIT_07s0130g00160	-1.53	No hit
VIT_08s0040g01930	-1.53	Unknown protein
VIT_15s0048g01410	-1.53	NTMC2T4/NTMC2TYPE4; NTMC2T4/NTMC2TYPE4
VIT_04s0008g03350	-1.53	Unknown protein
VIT_07s0129g00220	-1.53	Actin binding formin homology 2
VIT_14s0066g00250	-1.53	Lipase GDSL
VIT_03s0038g03900	-1.53	Amino acid permease
VIT_02s0012g00750	-1.53	Haloacid dehalogenase hydrolase
VIT_05s0094g00100	-1.54	FK506-binding protein genes family (VvFKBP16-3)
VIT_05s0020g01490	-1.54	Rapid ALkalinization Factor RALFL33
VIT_01s0010g02170	-1.54	CAAX amino terminal protease
VIT_05s0077g00620	-1.54	O-acetyltransferase
VIT_00s0456g00020	-1.54	S-locus lectin protein kinase
VIT_00s2707g00010	-1.56	UDP-glucosyltransferase
VIT_17s0000g00280	-1.56	Magnesium-protoporphyrin O-methyltransferase
VIT_15s0046g02850	-1.56	Ankyrin protein kinase
VIT_02s0087g00400	-1.56	Pectinacetylesterase
VIT_13s0019g04910	-1.57	Pectate lyase
VIT_14s0006g03260	-1.57	Rhomboid
VIT_09s0002g01200	-1.57	Unknown protein
VIT_08s0007g01300	-1.57	Glyoxal oxidase
VIT_18s0001g10090	-1.57	Kinesin protein FRA1 (fragile fiber 1)
VIT_12s0028g02240	-1.57	Thioredoxin TTL3 (Tetratricopetide-repeat thioredoxin-like 3)
VIT_00s0533g00050	-1.57	Extensin
VIT_00s0227g00200	-1.58	formin protein AHF1
VIT_00s0253g00180	-1.58	No hit
VIT_00s0456g00030	-1.58	S-locus lectin protein kinase
VIT_00s1547g00010	-1.58	Unknown protein
VIT_07s0005g03150	-1.59	flavanone 3-hydroxylase
VIT_00s0271g00030	-1.59	Linalool synthase (VvTPS65)
VIT_11s0052g00270	-1.6	R protein MLA10
VIT_00s0704g00020	-1.6	5-alpha-taxadienol-10-beta-hydroxylase
VIT_10s0116g01360	-1.6	F-box family protein
VIT_19s0015g02180	-1.6	Unknown
VIT_11s0052g00200	-1.61	R protein PRF disease resistance protein
VIT_10s0003g01980	-1.61	RKF1 (receptor-like kinase in flowers 1)
VIT_17s0000g03610	-1.61	EMB1865
VIT_04s0008g04920	-1.61	2-oxoglutarate-dependent dioxygenase
VIT_01s0150g00250	-1.62	Peptide transporter PTR2-B
VIT_05s0029g00420	-1.62	Nucleotide sugar epimerase
VIT_07s0005g00710	-1.62	Ring-H2 subgroup RHE protein
VIT_02s0025g04920	-1.62	Phosphate translocator protein2, Plastidic
VIT_15s0046g01690	-1.63	Chitinase, class III
VIT_19s0177g00340	-1.63	Unknown protein
VIT_03s0038g02780	-1.64	Ribosomal protein L23
VIT_12s0034g02120	-1.64	No hit
VIT_02s0025g01330	-1.64	Polygalacturonase GH28
VIT_13s0139g00070	-1.65	R protein MLA10
VIT_13s0064g00890	-1.65	Cellulose synthase CESA3
VIT_18s0001g05930	-1.66	Pentatricopeptide (PPR) repeat-containing protein
VIT_14s0066g01990	-1.66	Matrix metalloproteinase
VIT_09s0054g01740	-1.66	C2-HC type zinc finger protein C.e-MyT1
VIT_08s0007g01370	-1.66	Protease inhibitor/seed storage/lipid transfer protein (LTP)
VIT_01s0011g04290	-1.66	Receptor serine/threonine kinase PR5K
VIT_01s0026g00810	-1.67	Leaf senescence protein
VIT_08s0040g00640	-1.67	No hit
VIT_11s0037g01140	-1.68	No hit
VIT_19s0014g03370	-1.68	Methyltransferase type 11
VIT_12s0142g00160	-1.69	Unknown protein
VIT_07s0130g00320	-1.7	Esterase/lipase/thioesterase
VIT_08s0040g02360	-1.7	Calmodulin binding protein
VIT_11s0037g01230	-1.7	basic helix-loop-helix (bHLH) family
VIT_10s0003g04270	-1.7	BCL2 binding anthogene
VIT_16s0098g00400	-1.71	Receptor serine/threonine kinase PR5K-l
VIT_03s0063g01690	-1.71	flavonoid 3-monooxygenase
VIT_00s0682g00050	-1.71	Unknown
VIT_18s0041g02330	-1.72	No hit
VIT_13s0019g05380	-1.72	Unknown protein
VIT_00s0399g00020	-1.72	Protease inhibitor/seed storage/lipid transfer protein (LTP)
VIT_17s0000g09930	-1.72	Unknown protein
VIT_06s0004g04610	-1.73	fasciclin arabinogalactan-protein (FLA4)
VIT_00s0304g00010	-1.73	Unknown protein
VIT_16s0098g01770	-1.74	Vesicle-associated membrane protein 72
VIT_06s0004g00810	-1.74	Unknown protein
VIT_18s0001g01100	-1.74	KOW domain-containing factor family protein
VIT_09s0002g04900	-1.75	No hit
VIT_14s0068g01450	-1.75	Unknown protein
VIT_00s1386g00010	-1.75	F-box family protein
VIT_15s0024g01250	-1.75	U-box domain-containing protein 15
VIT_07s0031g02480	-1.76	Beta-galactosidase
VIT_17s0000g09400	-1.76	Unknown protein
VIT_00s0374g00040	-1.76	S-locus lectin protein kinase
VIT_07s0151g00930	-1.77	Unknown protein
VIT_16s0050g01610	-1.77	UDP-glycosyltransferase 88A4
VIT_00s0704g00030	-1.79	5-alpha-taxadienol-10-beta-hydroxylase
VIT_00s0800g00010	-1.79	Alpha-1,4-glycosyltransferase
VIT_10s0003g04990	-1.8	feronia receptor-like kinase
VIT_12s0059g00770	-1.8	Monocopper oxidase SKS5 (SKU5 Similar 5)
VIT_06s0004g07330	-1.81	No hit
VIT_14s0068g00370	-1.81	No hit
VIT_13s0019g03880	-1.82	DnaJ homolog, subfamily C, member 19
VIT_07s0031g02440	-1.82	Amino acid permease 3
VIT_03s0038g03660	-1.83	Armadillo/beta-catenin repeat protein / U-box domain-containing
VIT_07s0130g00340	-1.83	Esterase/lipase/thioesterase
VIT_13s0067g01670	-1.83	Ankyrin repeat protein
VIT_10s0003g01630	-1.84	Unknown
VIT_18s0001g09040	-1.85	LIM domain protein WLIM1
VIT_12s0035g00210	-1.85	MAPKKK19
VIT_14s0171g00410	-1.85	Ankyrin repeat
VIT_02s0025g03450	-1.86	basic helix-loop-helix (VvJAF13)
VIT_18s0041g00500	-1.87	Proton-dependent oligopeptide transport (POT) family protein
VIT_14s0083g01110	-1.87	Brassinosteroid-6-oxidase
VIT_15s0024g01710	-1.88	No hit
VIT_16s0100g00580	-1.88	Glutamine synthetase B1 GLB1
VIT_14s0006g02260	-1.88	MATE efflux family protein
VIT_14s0083g00650	-1.9	No hit
VIT_04s0023g02190	-1.9	No hit
VIT_05s0049g01450	-1.93	No hit
VIT_11s0016g04220	-1.93	Copper-binding family protein
VIT_07s0031g00480	-1.93	Protein kinase family
VIT_03s0038g01180	-1.93	Auxin responsive SAUR protein
VIT_18s0001g11590	-1.93	Dual-specific kinase DSK1
VIT_14s0030g01700	-1.96	Unknown
VIT_14s0006g02990	-1.96	3-ketoacyl-CoA synthase
VIT_00s0324g00070	-1.97	Cis-zeatin O-beta-D-glucosyltransferase
VIT_17s0000g01700	-1.97	Leucine-rich repeat transmembrane protein kinase
VIT_17s0000g06680	-1.98	Unknown protein
VIT_02s0025g00080	-1.99	Unknown protein
VIT_14s0068g01570	-1.99	Glutaredoxin-like
VIT_17s0000g07580	-1.99	ARR6 typeA
VIT_08s0058g00020	-2	Proteasome 26S regulatory subunit (RPN5)
VIT_19s0093g00360	-2	Unknown protein
VIT_04s0008g02710	-2	NAC domain-containing protein (VvNAC65)
VIT_08s0007g02330	-2.01	Unknown
VIT_09s0054g01690	-2.01	Transcription factor
VIT_10s0071g00250	-2.03	Strictosidine synthase
VIT_09s0002g03800	-2.06	RPS5 (resistant to p. syringae 5)
VIT_09s0018g01670	-2.07	Aspartic Protease (VvAP26)
VIT_01s0010g02910	-2.09	ATP binding protein
VIT_14s0083g01100	-2.11	Alpha-1,4-glucan-protein synthase 1
VIT_10s0003g02160	-2.11	Trehalose-phosphatase
VIT_03s0038g01220	-2.11	Auxin-induced protein 15A
VIT_05s0094g00240	-2.12	Chitinase, class IV [Vitis vinifera]
VIT_06s0004g06820	-2.22	Unknown protein
VIT_11s0016g04540	-2.23	ABC Transporter (VvPDR1 - VvABCG31)
VIT_06s0080g01160	-2.27	Aspartic Protease (VvAP14)
VIT_02s0154g00080	-2.29	Multi-copper oxidase (SKU5)
VIT_02s0025g02410	-2.3	Plastocyanin domain-containing protein
VIT_14s0030g01950	-2.31	Transferase
VIT_04s0023g00520	-2.36	Auxin responsive SAUR protein
VIT_01s0010g02040	-2.41	Hydroxyproline-rich glycoprotein
VIT_05s0094g01140	-2.46	Allyl alcohol dehydrogenase
VIT_03s0088g01240	-2.54	basic helix-loop-helix (bHLH) family
VIT_03s0038g03490	-2.63	Auxin-induced SAUR
VIT_03s0063g02670	-2.67	Radialis-like protein 6
VIT_08s0007g04010	-2.71	NLI interacting factor (NIF) family protein
VIT_02s0033g00880	-2.87	Ribosomal protein L8 (RPL8C) 60S
VIT_07s0005g02040	-2.88	Alpha-L-fucosidase 2 precursor
VIT_12s0055g00810	-2.96	Cationic peroxidase
VIT_07s0197g00120	-3.1	Disease resistance protein (CC-NBS-LRR class)
VIT_00s0194g00340	-3.35	No hit
VIT_14s0006g02970	-5.82	CYP735A1
